# Single-cell RNA-sequencing reveals widespread personalized, context-specific gene expression regulation in immune cells

**DOI:** 10.1101/2021.06.04.447088

**Authors:** Roy Oelen, Dylan H. de Vries, Harm Brugge, Gracie Gordon, Martijn Vochteloo, BIOS Consortium, Chun J. Ye, Harm-Jan Westra, Lude Franke, Monique G.P. van der Wijst

## Abstract

Gene expression and its regulation can be context-dependent. To dissect this, using samples from 120 individuals, we single-cell RNA-sequenced 1.3M peripheral blood mononuclear cells exposed to three different pathogens at two time points or left unexposed. This revealed thousands of cell type-specific expression changes (eQTLs) and pathogen-induced expression changes (response QTLs) that are influenced by genetic variation. In monocytes, the strongest responder to pathogen stimulations, genetics also affected co-expression of 71.4% of these eQTL genes. For example, the pathogen recognition receptor *CLEC12A* showed many such co-expression interactions, but only in monocytes after 3h pathogen stimulation. Further analysis linked this to interferon-regulating transcription factors, a finding that we recapitulated in an independent cohort of patients with systemic lupus erythematosus, a condition characterized by increased interferon activity. Altogether, this study highlights the importance of context for gaining a better understanding of the mechanisms of gene regulation in health and disease.
