## Supplementary material for "Single-cell RNA-sequencing reveals widespread personalized, context-specific gene expression regulation in immune cells": Table S1

### Sheet: Sheet1
ExpNr	Gender	age_range
1	F	50-59
2	M	60-69
3	M	60-69
4	F	60-69
6	M	60-69
7	M	60-69
8	M	60-69
9	F	50-59
10	F	60-69
11	F	60-69
12	M	30-39
13	M	40-49
14	M	50-59
15	F	40-49
16	M	40-49
17	F	50-59
18	M	50-59
19	F	50-59
20	F	60-69
21	M	20-29
22	M	50-59
23	M	60-69
24	M	60-69
25	M	40-49
26	M	40-49
27	M	40-49
28	M	60-69
29	F	40-49
30	M	60-69
31	F	60-69
32	M	60-69
34	F	30-39
35	F	30-39
36	F	40-49
37	M	60-69
38	F	60-69
39	M	60-69
40	F	40-49
41	M	50-59
42	F	50-59
43	F	60-69
44	M	60-69
45	M	40-49
46	F	50-59
47	F	50-59
48	M	40-49
49	F	60-69
50	F	40-49
51	F	40-49
52	F	50-59
54	F	40-49
55	F	60-69
56	M	40-49
57	F	60-69
58	M	70-79
59	F	50-59
60	M	70-79
61	F	70-79
62	F	40-49
63	F	60-69
64	M	30-39
65	M	70-79
66	F	50-59
67	M	70-79
68	M	70-79
69	F	50-59
70	F	20-29
71	F	50-59
72	F	60-69
73	M	60-69
74	F	60-69
76	F	50-59
77	M	70-79
78	M	50-59
79	M	30-39
81	F	70-79
82	M	70-79
83	F	70-79
84	M	60-69
85	F	50-59
86	F	40-49
87	F	60-69
88	F	60-69
89	F	20-29
90	M	70-79
91	M	40-49
92	M	70-79
93	F	50-59
94	M	70-79
95	F	60-69
96	M	40-49
97	F	70-79
98	F	70-79
99	F	60-69
100	M	60-69
101	F	30-39
102	F	50-59
103	F	60-69
104	F	30-39
105	F	50-59
107	M	40-49
108	M	70-79
109	F	50-59
110	F	70-79
111	F	20-29
112	F	60-69
113	M	40-49
114	M	30-39
115	F	60-69
116	F	70-79
117	M	70-79
118	F	60-69
119	F	60-69
120	M	70-79
121	F	70-79
122	M	30-39
123	M	70-79
124	F	30-39
125	F	60-69
126	F	60-69
