## Supplementary material for "Single-cell RNA-sequencing reveals widespread personalized, context-specific gene expression regulation in immune cells": Table S7

### Sheet: Candida
eQTLs	nsnps_UT	lambda_UT	nsnps_3hCA	lambda_3hCA	nsnps_24hCA	lambda_24hCA	nsnps_3hMTB	lambda_3hMTB	nsnps_24hMTB	lambda_24hMTB	nsnps_3hPA	lambda_3hPA	nsnps_24hPA	lambda_24hPA
B	41	2.53255	42	2.61251	59	2.60411	31	2.53255	31	2.53255	34	2.08552	30	2.96276
CD4T	541	2.02038	583	2.0296	721	1.95127	501	2.09356	488	1.99836	544	1.98024	460	2.10312
CD8T	365	2.03464	392	2.11707	500	2.04945	337	2.11269	357	1.9667	371	2.20275	323	1.99378
DC	124	1.79991	70	2.58645	56	1.81808	66	1.63562	54	2.43829	77	1.87347	50	2.15137
monocyte	498	2.05283	413	1.93355	441	2.08061	296	1.94039	331	1.95127	365	1.70193	375	2.07031
NK	249	2.53676	323	2.20275	312	2.01997	257	2.36511	165	1.65537	288	2.11269	238	2.07546
non re-QTLs			nsnps_UT+3hCA	lambda_UT+3hCA	nsnps_UT+24hCA	lambda_UT+24hCA	nsnps_UT+3hMTB	lambda_UT+3hMTB	nsnps_UT+24hMTB	lambda_UT+24hMTB	nsnps_UT+3hPA	lambda_UT+3hPA	nsnps_UT+24hPA	lambda_UT+24hPA
B			39	2.69248	53	2.66229	28	2.52103	26	2.55539	31	2.11269	24	2.77148
CD4T			539	2.01203	652	1.99048	467	2.08061	446	1.93005	506	1.91369	424	2.10312
CD8T			359	2.07031	458	2.10833	313	2.00953	325	1.84869	343	2.18462	293	1.85409
DC			64	2.48879	45	1.78285	60	1.76627	43	2.08061	65	1.87347	41	2.11269
monocyte			337	1.78285	352	2.09184	238	1.51505	238	1.98554	305	1.48826	294	2.01871
NK			297	2.20275	282	2.01078	239	2.19367	149	1.57224	265	2.10136	212	2.0338
re-QTLs			nsnps_3hCA	lambda_3hCA	nsnps_24hCA	lambda_24hCA	nsnps_3hMTB	lambda_3hMTB	nsnps_24hMTB	lambda_24hMTB	nsnps_3hPA	lambda_3hPA	nsnps_24hPA	lambda_24hPA
B			2	1.61201	5	1.60315	3	3.07504	5	3.07504	1	1.60315	5	3.07504
CD4T			51	1.76654	71	2.11269	33	1.30326	38	3.53842	33	1.41965	29	1.60315
CD8T			36	2.56278	48	1.66811	15	2.64568	29	2.41858	18	2.591	28	3.25554
DC			22	2.6814	43	1.72636	11	1.39536	33	1.94723	21	2.07031	33	1.7141
monocyte			126	2.53835	143	1.78882	92	2.11531	157	1.60315	90	2.30178	130	1.94039
NK			22	1.61749	29	3.43604	15	2.57823	26	3.60237	16	2.09069	24	2.52663

### Sheet: Celiac
eQTLs	nsnps_UT	lambda_UT	nsnps_3hCA	lambda_3hCA	nsnps_24hCA	lambda_24hCA	nsnps_3hMTB	lambda_3hMTB	nsnps_24hMTB	lambda_24hMTB	nsnps_3hPA	lambda_3hPA	nsnps_24hPA	lambda_24hPA
B	6	0.525781	8	2.13142	7	2.08406	5	1.6771	3	1548.78	5	6.79101	1	2546.99
CD4T	60	3.02813	51	2.95088	74	2.0084	53	3.40462	52	2.63911	60	2.92048	41	3.40462
CD8T	43	1.53204	48	2.85119	46	3.46548	38	1.75345	33	2.12847	43	2.79238	33	3.66361
DC	11	0.728213	5	0.344475	6	6.56595	4	0.338289	7	3.2882	7	0.344475	4	774.745
monocyte	49	2.67343	39	2.0746	37	2.20913	20	2.01055	26	2.44128	33	3.84803	32	2.0084
NK	30	4.60977	32	3.0985	33	2.90999	26	2.51747	20	5.3283	24	2.38978	29	2.08406
non re-QTLs			nsnps_UT+3hCA	lambda_UT+3hCA	nsnps_UT+24hCA	lambda_UT+24hCA	nsnps_UT+3hMTB	lambda_UT+3hMTB	nsnps_UT+24hMTB	lambda_UT+24hMTB	nsnps_UT+3hPA	lambda_UT+3hPA	nsnps_UT+24hPA	lambda_UT+24hPA
B			NA	NA	NA	NA	NA	NA	NA	NA	NA	NA	NA	NA
CD4T			48	3.09556	66	1.87242	52	3.34641	45	2.43871	57	2.90999	38	3.17775
CD8T			43	2.79238	43	3.17943	NA	NA	31	2.12847	40	2.74355	30	4.74589
DC			NA	NA	NA	NA	NA	NA	NA	NA	4	0.338289	3	0.707087
monocyte			33	1.6771	32	2.44128	17	2.16933	22	2.44128	30	4.38313	28	2.90027
NK			31	3.40462	NA	NA	24	2.51747	NA	NA	23	2.79238	28	2.03562
re-QTLs			nsnps_3hCA	lambda_3hCA	nsnps_24hCA	lambda_24hCA	nsnps_3hMTB	lambda_3hMTB	nsnps_24hMTB	lambda_24hMTB	nsnps_3hPA	lambda_3hPA	nsnps_24hPA	lambda_24hPA
B			NA	NA	NA	NA	NA	NA	NA	NA	NA	NA	NA	NA
CD4T			6	1.39839	9	2.58575	2	6.99567	6	9.84647	5	4.07755	2	19.5596
CD8T			6	4.88609	3	6.79101	NA	NA	2	12.7868	1	1548.78	2	12.0079
DC			2	6.28337	2	6.29394	NA	NA	3	11.8597	4	7.58633	3	11.8597
monocyte			15	3.7704	8	1.37599	5	14.2615	11	1.53204	9	1.85177	9	1.67428
NK			3	0.440496	NA	NA	4	8.72118	2	1.35485	2	1.65448	1	3.86558

### Sheet: IBD
eQTLs	nsnps_UT	lambda_UT	nsnps_3hCA	lambda_3hCA	nsnps_24hCA	lambda_24hCA	nsnps_3hMTB	lambda_3hMTB	nsnps_24hMTB	lambda_24hMTB	nsnps_3hPA	lambda_3hPA	nsnps_24hPA	lambda_24hPA
B	41	5.6113	42	5.67788	58	4.99487	30	5.12389	31	5.90529	34	5.38171	30	5.97221
CD4T	537	3.80809	579	4.05864	717	3.59411	495	3.65054	486	3.5687	539	3.72652	457	3.56712
CD8T	363	3.58297	391	4.03798	494	4.01939	335	4.54165	354	3.84891	371	4.55727	321	3.9769
DC	123	3.7349	70	4.84988	56	3.46555	65	3.80464	54	3.46555	77	3.9769	50	3.45083
monocyte	495	3.86382	411	3.40165	438	4.12634	295	4.61829	328	3.76719	363	4.21353	372	3.82892
NK	248	4.29796	322	3.82375	309	3.51858	254	3.91247	164	4.70411	285	4.56175	236	4.60919
non re-QTLs			nsnps_UT+3hCA	lambda_UT+3hCA	nsnps_UT+24hCA	lambda_UT+24hCA	nsnps_UT+3hMTB	lambda_UT+3hMTB	nsnps_UT+24hMTB	lambda_UT+24hMTB	nsnps_UT+3hPA	lambda_UT+3hPA	nsnps_UT+24hPA	lambda_UT+24hPA
B			39	5.45738	52	5.4142	27	5.39198	26	5.68133	31	5.37145	24	6.13274
CD4T			535	4.05864	648	3.58456	461	3.65054	444	3.53497	501	3.67345	421	3.52946
CD8T			358	3.79518	452	3.88436	311	4.50406	322	3.87358	343	4.50406	291	3.77381
DC			64	4.84988	45	5.39198	59	4.61829	43	3.40165	65	5.19532	41	3.50002
monocyte			335	3.30534	349	4.1196	237	4.70165	235	3.65217	304	4.33749	291	3.9769
NK			296	3.5412	279	3.41505	236	4.00744	148	4.54588	262	4.52852	210	4.1274
re-QTLs			nsnps_3hCA	lambda_3hCA	nsnps_24hCA	lambda_24hCA	nsnps_3hMTB	lambda_3hMTB	nsnps_24hMTB	lambda_24hMTB	nsnps_3hPA	lambda_3hPA	nsnps_24hPA	lambda_24hPA
B			2	8.52215	5	2.16933	3	14.875	5	5.89837	1	1.49591	5	5.89837
CD4T			51	3.56712	70	3.7944	33	3.36329	38	3.99329	33	5.00524	29	5.00524
CD8T			36	6.07925	48	4.97332	15	5.89837	29	2.82186	18	4.56935	28	4.80457
DC			22	7.12853	43	3.55451	11	4.32299	33	5.4424	21	4.21353	33	3.52946
monocyte			125	5.10551	142	5.00021	91	3.14821	157	4.61829	89	3.86382	130	3.86918
NK			22	5.53721	29	5.21194	15	5.89837	26	4.29137	16	6.81373	24	4.42516

### Sheet: Multiple Sclerosis
eQTLs	nsnps_UT	lambda_UT	nsnps_3hCA	lambda_3hCA	nsnps_24hCA	lambda_24hCA	nsnps_3hMTB	lambda_3hMTB	nsnps_24hMTB	lambda_24hMTB	nsnps_3hPA	lambda_3hPA	nsnps_24hPA	lambda_24hPA
B	16	4.97428	16	3.68069	22	7.70138	11	4.98712	11	11.2627	11	4.96143	8	11.4786
CD4T	120	4.20895	106	3.59883	147	3.0347	111	3.23604	102	3.83594	115	2.92108	85	4.00635
CD8T	84	4.41755	95	4.86076	111	4.96143	76	4.66896	70	4.97428	79	4.25763	64	4.91109
DC	24	4.14852	16	4.00447	14	8.12489	11	2.82423	17	4.96143	14	4.97428	12	7.2448
monocyte	93	3.3356	79	3.20827	80	3.67553	53	3.0347	66	2.95951	71	3.3356	72	3.35499
NK	58	5.25412	68	4.91109	60	4.96143	52	7.2121	33	4.98712	52	4.97428	50	4.97428
non re-QTLs			nsnps_UT+3hCA	lambda_UT+3hCA	nsnps_UT+24hCA	lambda_UT+24hCA	nsnps_UT+3hMTB	lambda_UT+3hMTB	nsnps_UT+24hMTB	lambda_UT+24hMTB	nsnps_UT+3hPA	lambda_UT+3hPA	nsnps_UT+24hPA	lambda_UT+24hPA
B			15	4.33956	18	9.98856	10	5.84429	7	12.1955	10	3.99162	4	11.4786
CD4T			96	3.28582	129	2.97095	107	3.23604	91	3.86206	108	3.07426	79	3.80981
CD8T			83	3.86206	99	4.96143	71	4.62286	63	4.57747	72	4.05985	58	4.91109
DC			15	3.02182	12	4.82804	NA	NA	14	1.69107	11	4.98712	9	4.96143
monocyte			61	3.20827	65	3.1945	39	3.0347	50	2.41058	60	3.46486	54	3.02826
NK			62	3.81119	58	4.60953	47	6.75041	30	3.63972	47	3.25004	47	4.96143
re-QTLs			nsnps_3hCA	lambda_3hCA	nsnps_24hCA	lambda_24hCA	nsnps_3hMTB	lambda_3hMTB	nsnps_24hMTB	lambda_24hMTB	nsnps_3hPA	lambda_3hPA	nsnps_24hPA	lambda_24hPA
B			1	0.145445	4	0.373646	2	20.9663	4	2.62246	1	25.9123	4	15.4497
CD4T			14	6.44006	22	3.29858	6	6.44006	9	4.98712	10	4.82804	6	15.4497
CD8T			15	4.98712	15	3.48465	5	4.98712	10	4.23589	7	4.98712	9	3.48465
DC			6	3.30913	6	16.5799	2	13.0728	9	25.5387	6	0.833898	6	18.4007
monocyte			28	6.35753	19	7.1149	18	4.09081	24	4.11158	19	4.98712	26	3.88064
NK			9	17.7836	3	6.34979	7	12.1955	6	3.34061	6	18.6746	4	3.55384

### Sheet: Rheumatoid Arthritis
eQTLs	nsnps_UT	lambda_UT	nsnps_3hCA	lambda_3hCA	nsnps_24hCA	lambda_24hCA	nsnps_3hMTB	lambda_3hMTB	nsnps_24hMTB	lambda_24hMTB	nsnps_3hPA	lambda_3hPA	nsnps_24hPA	lambda_24hPA
B	41	4.13892	42	3.17073	59	3.77551	30	3.77551	31	4.78739	34	3.86344	30	3.17073
CD4T	534	2.90877	578	3.0347	710	2.67454	494	3.0347	483	2.90877	537	2.90877	457	2.78887
CD8T	360	3.16717	389	3.0347	495	2.67454	332	3.30677	353	3.16717	368	3.23697	322	3.16717
DC	121	2.67454	67	3.0347	54	2.97173	63	3.45417	54	3.45417	75	2.90877	50	3.53214
monocyte	493	2.90877	406	2.78887	435	2.78887	291	2.78887	327	3.0347	359	2.78887	371	2.90877
NK	242	3.61012	317	3.30677	308	2.90877	253	3.16717	165	3.45417	286	3.0347	237	3.30677
non re-QTLs			nsnps_UT+3hCA	lambda_UT+3hCA	nsnps_UT+24hCA	lambda_UT+24hCA	nsnps_UT+3hMTB	lambda_UT+3hMTB	nsnps_UT+24hMTB	lambda_UT+24hMTB	nsnps_UT+3hPA	lambda_UT+3hPA	nsnps_UT+24hPA	lambda_UT+24hPA
B			39	3.45417	53	3.45417	27	3.95137	26	4.46315	31	3.77551	24	3.04782
CD4T			534	3.0347	642	2.56539	460	2.90877	441	2.90877	499	2.78887	421	2.78887
CD8T			356	3.0347	453	2.67454	308	3.16717	322	3.30677	340	3.30677	293	3.16717
DC			61	3.45417	43	2.56539	57	3.45417	43	3.45417	63	3.0347	41	3.16717
monocyte			330	2.61997	348	2.7317	234	2.84882	236	2.84882	299	2.78887	290	2.97173
NK			291	3.30677	278	2.90877	235	3.30677	149	3.16717	263	3.0347	211	3.16717
re-QTLs			nsnps_3hCA	lambda_3hCA	nsnps_24hCA	lambda_24hCA	nsnps_3hMTB	lambda_3hMTB	nsnps_24hMTB	lambda_24hMTB	nsnps_3hPA	lambda_3hPA	nsnps_24hPA	lambda_24hPA
B			2	1.14183	5	6.9206	3	2.00123	5	3.30677	1	85.5653	5	3.0347
CD4T			51	3.95137	70	3.30677	33	3.95137	38	3.62907	33	3.77551	29	2.90877
CD8T			36	3.4051	48	4.14547	15	3.45417	29	2.3612	18	2.36329	28	2.65012
DC			22	2.3612	42	3.10777	11	3.45417	32	3.61484	21	1.69409	32	3.89687
monocyte			126	3.86344	141	3.0347	91	3.0347	155	3.16717	90	3.69281	129	3.0347
NK			22	3.24443	29	3.30677	15	5.98233	25	3.0347	16	5.20093	24	1.97981

### Sheet: Type 1 Diabetes
eQTLs	nsnps_UT	lambda_UT	nsnps_3hCA	lambda_3hCA	nsnps_24hCA	lambda_24hCA	nsnps_3hMTB	lambda_3hMTB	nsnps_24hMTB	lambda_24hMTB	nsnps_3hPA	lambda_3hPA	nsnps_24hPA	lambda_24hPA
B	15	4.04856	15	4.04856	20	6.25835	9	3.22105	9	5.1208	9	3.22105	6	4.58468
CD4T	112	3.22105	101	4.08739	141	3.22105	105	3.16528	98	2.42401	106	3.7779	82	2.50765
CD8T	81	4.25494	89	3.50723	106	2.907	74	4.30447	66	3.22105	73	3.22105	59	4.04856
DC	21	3.22105	15	3.90775	11	5.1208	11	2.907	15	2.43558	13	3.22105	10	3.12333
monocyte	92	2.50472	76	2.92702	77	2.00282	52	2.55255	65	1.75971	66	1.93788	71	2.19811
NK	53	3.36944	62	3.73416	57	3.22105	49	3.22105	33	3.22105	48	4.10218	46	3.40901
non re-QTLs			nsnps_UT+3hCA	lambda_UT+3hCA	nsnps_UT+24hCA	lambda_UT+24hCA	nsnps_UT+3hMTB	lambda_UT+3hMTB	nsnps_UT+24hMTB	lambda_UT+24hMTB	nsnps_UT+3hPA	lambda_UT+3hPA	nsnps_UT+24hPA	lambda_UT+24hPA
B			14	4.28679	16	6.25835	8	3.63481	6	5.87583	8	3.22105	3	5.1208
CD4T			91	3.7589	125	2.94705	100	3.05616	90	2.19811	99	3.50723	76	2.19811
CD8T			78	3.22105	95	2.41244	68	4.20537	60	3.19316	67	3.22105	54	3.83152
DC			14	3.70749	10	4.58468	NA	NA	13	2.43558	10	3.06403	9	2.19811
monocyte			59	2.19811	65	1.87295	38	2.55255	49	1.55099	55	2.00282	54	1.9168
NK			56	3.06403	55	3.22105	44	3.06403	30	3.22105	43	3.22105	43	3.22105
re-QTLs			nsnps_3hCA	lambda_3hCA	nsnps_24hCA	lambda_24hCA	nsnps_3hMTB	lambda_3hMTB	nsnps_24hMTB	lambda_24hMTB	nsnps_3hPA	lambda_3hPA	nsnps_24hPA	lambda_24hPA
B			1	0.0130066	4	18.805	2	22.0028	4	2.17346	1	241.128	3	4.04856
CD4T			13	5.1208	20	3.934	7	5.1208	7	14.6196	9	4.08739	6	17.6025
CD8T			14	4.49715	13	7.45896	6	12.0172	9	4.48594	6	12.0172	8	4.26725
DC			6	3.38114	5	7.19744	2	4.18925	8	7.12676	6	4.71455	4	16.0335
monocyte			27	3.50723	18	3.2305	17	4.04856	25	2.41244	19	3.22105	25	3.22105
NK			9	5.1208	3	4.04856	7	4.04856	6	4.26725	6	5.87583	4	9.72236
